# Chromatin profiling reveals reorganization of lysine specific demethylase 1 by an oncogenic fusion protein

**DOI:** 10.1101/2020.05.05.079533

**Authors:** Emily R. Theisen, Julia Selich-Anderson, Kyle R. Miller, Jason M. Tanner, Cenny Taslim, Kathleen I. Pishas, Sunil Sharma, Stephen L. Lessnick

## Abstract

Pediatric cancers commonly harbor quiet mutational landscapes and are instead characterized by single driver events such as the mutation of critical chromatin regulators, expression of oncohistones, or expression of oncogenic fusion proteins. These events ultimately promote malignancy through disruption of normal gene regulation and development. The driver protein in Ewing sarcoma, EWS/FLI, is an oncogenic fusion and transcription factor that reshapes the enhancer landscape, resulting in widespread transcriptional dysregulation. Lysine-specific demethylase 1 (LSD1) is a critical functional partner for EWS/FLI as inhibition of LSD1 reverses the transcriptional activity of EWS/FLI. However, how LSD1 participates in fusion-directed epigenomic regulation and aberrant gene activation is unknown. We now show EWS/FLI causes dynamic rearrangement of LSD1 and we uncover a role for LSD1 in gene activation through colocalization at EWS/FLI binding sites throughout the genome. LSD1 is integral to the establishment of Ewing sarcoma super-enhancers at GGAA-microsatellites, which ubiquitously overlap non-microsatellite loci bound by EWS/FLI. Together, we show that EWS/FLI induces widespread changes to LSD1 distribution in a process that impacts the enhancer landscape throughout the genome.
