## Supplementary Table 21 for "Chromatin profiling reveals reorganization of lysine specific demethylase 1 by an oncogenic fusion protein"

### Sheet: Sheet1
Supplementary Table 21. Key Resources Table
Reagent type (species) or resource	Designation	Source or reference	Identifiers	Additional information
Antibody	Anti-LSD1 (rabbit polyclonal)	Abcam	Cat# ab17721	CUT&RUN and CUT&Tag (1:100)
Antibody	Anti-FLI (mouse monoclonal)	Santa Cruz Biotechnologies	Cat# sc-53826	7.3; originally described by Melot, et al., 1997; CUT&RUN (1:100)
Antibody	Anti-FLI (rabbit polyclonal)	Abcam	Cat# ab15289	WB (1:500)
Antibody	Anti-FLAG (mouse monoclonal)	Sigma	Cat# F3165	M2; WB (1:1000)
Antibody	Anti-Lamin B1	Abcam	Cat# ab16048	WB (1:2000)
Antibody	Anti-histone H3 (rabbit monoclonal)	Cell Signaling Technology	Cat# 4499	D1H2; WB (1:2000)
Antibody	Anti-H3K4me1	Abcam	Cat# ab8895	ChIP-seq (3 µg)
	(rabbit polyclonal)
Antibody	Anti-H3K4me2	Abcam	Cat# ab32356	ChIP-seq (3 µg)
	(rabbit monoclonal)
Antibody	Anti-H3K4me3 (rabbit polyclonal)	Abcam	Cat# ab8580	ChIP-seq (3 µg)
Antibody	Anti-H3K27ac (rabbit polyclonal)	Abcam	Cat# ab4729	CUT&RUN and CUT&Tag (1:100)
Antibody	Guinea pig anti-rabbit	Antibodies Online	Cat# ABIN101961	CUT&Tag and CUT&RUN secondary (1:100)
Antibody	IRDye® 800CW goat anti-mouse IgG	LI-COR Biosciences	Cat# 926-32210	WB (1:2000)
Antibody	IRDye® 800CW goat anti-rabbit IgG	LI-COR Biosciences	Cat# 926-32211	WB (1:2000)
Antibody	IRDye® 680LT goat anti-rabbit IgG	LI-COR Biosciences	Cat# 926-68021	WB (1:2000)
Peptide, recombinant protein	pAG-MNase	Antibodies Online	Cat# ABIN6950951
Peptide, recombinant protein	pAG-Tn5	Henikoff Lab
cell line (Homo-sapiens)	A673, Ewing sarcoma	ATCC	Cat# CRL-1598;
			RRID: CVCL_0080
cell line (Homo-sapiens)	EWS-502, Ewing sarcoma		CVCL_S740	Originally provided by J. Fletcher; Noted in Lessnick SL, et al., Cancer Cell 2002
cell line (Homo-sapiens)	SK-N-MC, Ewing sarcoma	ATCC	Cat# HTB-10; RRID: CVCL_0530
cell line (Homo-sapiens)	TC71, Ewing sarcoma	Coriell	Cat# GM11654; RRID: CVCL_2213
cell line (Homo-sapiens)	HEK293-EBNA	ATCC	Cat# CRL-10852; RRID: CVCL_6974
recombinant DNA reagent	pSRP-iLuc	Smith R, et al., Cancer Cell 2006
recombinant DNA reagent	pSRP-iEF-2	Smith R, et al., Cancer Cell 2006
recombinant DNA reagent	pMSCV-hygro	Takara Bio	Cat# 634401
recombinant DNA reagent	pMSCV-3XFLAG-EWS/FLI	Smith R, et al., Cancer Cell 2006		3XFLAG-EWS/FLI version of pMSCV-hygro
